# Extensive single-cell genomics reveals bacterial diversity and diverse phage host ranges in the area in and around the Red Sea

**DOI:** 10.1101/2020.03.05.962001

**Authors:** Yohei Nishikawa, Masato Kogawa, Masahito Hosokawa, Ryota Wagatsuma, Katsuhiko Mineta, Kai Takahashi, Keigo Ide, Kei Yura, Hayedeh Behzad, Takashi Gojobori, Haruko Takeyama

## Abstract

To improve our understanding of the environmental microbiome, we developed a single-cell genome sequencing platform, named SAG-gel, which utilizes gel beads for single-cell isolation, cell lysis, and whole genome amplification (WGA) for sequencing. SAG-gel enables serial, parallel and independent reactions of > 100,000 single cells in a single tube, delivering high-quality genome recovery with storable randomized single-cell genome libraries. From soil and marine environmental sources, we acquired 734 partial genomes that are recapitulated in 231 species, 35% of which were assigned as high-to-medium qualities. We found that each genome to be almost unique and 98.7% of them were newly identified, implying the complex genetic diversities across 44 phyla. The various metabolic capabilities including virulence factors and biosynthetic gene clusters were found across the lineages at single-cell resolution. This technology will accelerate the accumulation of reference genomes of uncharacterized environmental microbes and provide us new insights for their roles.
