## Supplementary Table1 for "Extensive single-cell genomics reveals bacterial diversity and diverse phage host ranges in the area in and around the Red Sea"

### Sheet: 論文掲載用(ecoli_75bp) (2)
Sample description	#contigs	Largest contig (bp)	Totallength (bp)	GC(%)	N50 (bp)	#misassembled contigs	#unalignedcontigs	Genomefraction(%)	#mismatchesper100kbp	#indelsper100kbp
gDNA	874	55541	4602624	50.77	7961	11	12	96.316	10.38	0.34
in-tube MDA-1	1828	72812	2913877	53.46	2385	165	800	39.935	39.65	1.35
in-tube MDA-2	1722	39259	2879541	54.78	2790	161	969	30.987	32.26	1.39
in-tube MDA-3	1609	81198	2759848	54.63	2721	181	910	28.723	41.85	1.43
cd-MDA-1	1492	31005	3318398	50.46	3732	50	236	64.46	17.35	1.7
cd-MDA-2	1516	49146	3280357	50.65	3534	58	73	65.885	14.94	2.22
cd-MDA-3	1695	48832	3453386	50.58	3403	38	265	66.032	18.04	2.68
sd-MDA-1	498	40813	1560472	49.62	8973	34	14	32.708	17.32	1.38
sd-MDA-2	647	42259	1869920	49.5	9844	48	19	38.985	18.02	2.1
sd-MDA-3	335	53652	951563	49.26	8522	25	9	19.654	20.28	2.3
sd-MDA-4	467	58681	1588666	49.79	12506	33	3	32.165	17.55	3.62
sd-MDA-5	679	53746	1879370	49.62	7808	33	11	39.926	15.54	2.75
sd-MDA-6	492	50854	1371627	49.2	7971	40	8	29.07	22.01	4
sd-MDA-7	325	45379	1003663	49.22	9619	23	9	20.346	26.47	1.8
sd-MDA-8	301	36688	863605	48.53	7354	21	10	17.542	21.37	2.33
sd-MDA-9	711	38890	1852643	49.33	7953	36	21	37.947	19.87	2.61
sd-MDA-10	622	76896	1944331	49.69	9001	28	14	40.977	16.98	2
sd-MDA-11	747	89084	2043001	49.66	8185	47	24	42.105	16.22	2.46
sd-MDA-12	511	55626	1666194	49.58	11403	43	14	33.563	20.48	2.7
sd-MDA-13	743	55872	1842184	49.29	7741	51	18	37.42	21.82	2.82
sd-MDA-14	644	36504	1949468	49.71	9681	31	11	40.506	19.63	2.39
sd-MDA-15	690	50625	1896785	49.87	8891	36	25	39.53	22.84	3.32
sd-MDA-16	491	47967	1638457	50.36	10138	30	14	34.38	20.3	2.76
SAG-gel-MA2 (mixed, Alkaline)	737	55541	1828018	49.78	6637	48	5	37.605	13.29	1.37
SAG-gel-MA3 (mixed, Alkaline)	647	66660	1925511	49.59	9493	41	12	39.643	10.27	1.47
SAG-gel-MA4 (mixed, Alkaline)	567	55541	1733186	50.24	9560	41	21	35.225	16.82	1.59
SAG-gel-MA6 (mixed, Alkaline)	674	64106	2012970	49.97	8875	33	22	40.967	12.46	1.37
SAG-gel-MA7 (mixed, Alkaline)	548	72946	1509348	49.88	10086	42	13	31.062	17.2	1.53
SAG-gel-MA14 (mixed, Alkaline)	417	55541	1486965	50.12	11837	27	14	30.185	12.78	1
SAG-gel-MA17 (mixed, Alkaline)	927	57629	2459193	50.15	7275	42	19	50.966	12.55	1.31
SAG-gel-MA21 (mixed, Alkaline)	360	43361	1227977	50.22	13257	19	20	24.68	16.76	1.57
SAG-gel-MA22 (mixed, Alkaline)	638	64551	1875803	50	10260	34	10	38.456	14.29	0.78
SAG-gel-ME1 (mixed, Enzyme cocktail)	614	79649	1986148	50.3	8746	22	10	40.868	11.07	0.79
SAG-gel-ME4 (mixed, Enzyme cocktail)	740	74003	1780651	50.02	6136	40	12	36.565	19.03	0.65
SAG-gel-ME7 (mixed, Enzyme cocktail)	103	54898	673036	50.28	27788	8	18	13.117	3.78	0.33
SAG-gel-ME9 (mixed, Enzyme cocktail)	628	48172	1552607	49.99	6968	47	14	31.242	20.34	1.86
SAG-gel-ME12 (mixed, Enzyme cocktail)	694	66788	1973284	49.9	8347	48	14	41.003	13.56	0.74
SAG-gel-ME15 (mixed, Enzyme cocktail)	533	93326	1833950	50.4	13282	24	12	37.198	14.88	0.87
SAG-gel-ME18 (mixed, Enzyme cocktail)	344	36743	1107430	49.92	8049	33	21	21.961	9.71	1.28
SAG-gel-ME21 (mixed, Enzyme cocktail)	913	64979	2269779	50.08	7214	51	11	46.884	15.81	1.52
SAG-gel-PA01(Pure, Alkaline)	585	51667	1850054	50.28	10837	25	26	37.44	14.1	1.5
SAG-gel-PA02(Pure, Alkaline)	651	62295	1830843	50.23	8584	37	13	37.553	11.93	1.61
SAG-gel-PA03(Pure, Alkaline)	711	55541	2058500	50.05	9356	30	11	41.594	14.24	1.24
SAG-gel-PA04(Pure, Alkaline)	687	56182	1753384	49.65	7994	38	29	35.484	12.87	1.52
SAG-gel-PA05(Pure, Alkaline)	651	76896	1900691	50.46	10688	36	24	39.108	11.35	1.38
SAG-gel-PA06(Pure, Alkaline)	465	61016	1452213	49.74	13912	28	9	29.435	12.59	1.32
SAG-gel-PA07(Pure, Alkaline)	735	60485	1991413	49.97	8231	32	12	40.819	17.73	1.53
SAG-gel-PA08(Pure, Alkaline)	686	101552	2056506	50.45	9756	30	18	42.423	13.61	0.96
SAG-gel-PA09(Pure, Alkaline)	700	59028	1989356	50.07	7730	30	6	40.209	16.23	0.91
SAG-gel-PA10(Pure, Alkaline)	680	60223	1877384	50.15	8286	40	13	38.458	15.97	1.34
SAG-gel-PA11(Pure, Alkaline)	420	84965	1502591	50.53	12300	21	15	30.231	10.97	0.71
SAG-gel-PA12(Pure, Alkaline)	571	62577	1627021	49.46	9047	32	13	32.864	14.75	0.98
SAG-gel-PE01(Pure, Enzyme cocktail)	877	69582	2332434	50.17	7329	51	13	47.995	13.78	0.72
SAG-gel-PE02(Pure, Enzyme cocktail)	1009	69287	2560977	50.09	6129	33	18	52.517	13.5	1.31
SAG-gel-PE03(Pure, Enzyme cocktail)	936	112763	2185468	50.15	4992	37	12	45.091	15.1	1.34
SAG-gel-PE04(Pure, Enzyme cocktail)	469	55541	1228500	50	8220	21	11	24.205	22.87	2.23
SAG-gel-PE05(Pure, Enzyme cocktail)	760	58896	2336317	50.34	9629	39	11	48.423	9.43	0.8
SAG-gel-PE06(Pure, Enzyme cocktail)	784	93803	2239369	50.2	8921	32	15	46.101	14.21	1.59
SAG-gel-PE10(Pure, Enzyme cocktail)	931	55094	2535156	50.27	7671	52	22	52.177	14.16	1.32
SAG-gel-PE11(Pure, Enzyme cocktail)	876	53321	2423677	49.96	7231	36	11	49.476	15.94	1.18
SAG-gel-PE12(Pure, Enzyme cocktail)	686	54981	1984456	50.33	9105	38	28	40.56	15.4	1.86
