## Supplementary Table2 for "Extensive single-cell genomics reveals bacterial diversity and diverse phage host ranges in the area in and around the Red Sea"

### Sheet: (a) summary of model bacteria
Sample name	E.coli		B.subtilis		Mix (E.coli and B.subtilis)
Lysis treatment	Alkaline	Enzymatic cocktail	Alkaline	Enzymatic cocktail	Enzymatic cocktail
Isolated	12	12	12	12	44
DNA amplified	12	9	12	12	42
PCR positive (16S V3V4)	12	9	12	12	42
Sequenced	12	12	12	12	44

### Sheet: (b)summary of env. bacteria
Sample name	Beach soil		Desert soil		Mangrove soil		Fresh sea sediment		Frozen sea sediment		Seashore soil		Harbor seawater		Open ocean seawater		Total	Total (%)
Isolation	FACS	Manual pick	FACS	Manual pick	FACS	Manual pick	FACS	Manual pick	FACS	Manual pick	FACS	Manual pick	FACS	Manual pick	FACS	Manual pick
DNA amplified	-	98	-	96	480	-	480	-	-	48	192	96	192	96	192	-	1970	-
PCR positive (16S V3V4)	-	36	-	28	270	-	246	-	-	27	75	45	119	59	126	-	1031	-
Sequenced	-	36	-	27	228	-	236	-	-	27	75	45	101	59	95	-	929	1
High-quality draft	-	0	-	0	6	-	0	-	-	0	0	0	3	0	7	-	16	0.0172228
Medium-quality draft	-	3	-	4	64	-	54	-	-	16	6	23	28	6	40	-	244	0.262648
Low-quality draft	-	19	-	15	127	-	134	-	-	7	62	6	47	16	41	-	474	0.510226
Contamination	-	12	-	7	25	-	17	-	-	4	2	16	7	36	5	-	131	0.141012
Completenes=0	-	2	-	1	6	-	31	-	-	0	5	0	16	1	2	-	64	0.0688913
