## Supplementary Table6 for "Extensive single-cell genomics reveals bacterial diversity and diverse phage host ranges in the area in and around the Red Sea"

### Sheet: Sheet1
Sample ID	Category	Fragment	Nb genes
203	2	8	VIRSorter_NODE_56_length_9569_cov_84_8461
204	2	4	VIRSorter_NODE_485_length_1347_cov_2784_43
204	2	18	VIRSorter_NODE_60_length_8534_cov_11_7729
212	5	89	VIRSorter_NODE_1_length_80845_cov_80_4153-gene_25-gene_69
212	5	58	VIRSorter_NODE_3_length_52690_cov_109_816-gene_9-gene_45
218	2	5	VIRSorter_NODE_70_length_7293_cov_13_8909
233	5	57	VIRSorter_NODE_1_length_84100_cov_40_6908-gene_22-gene_55
237	5	22	VIRSorter_NODE_48_length_19257_cov_19_5197-gene_6-gene_22
237	2	9	VIRSorter_NODE_165_length_8475_cov_16_1971
237	2	5	VIRSorter_NODE_177_length_7672_cov_57_3393
268	5	39	VIRSorter_NODE_15_length_35021_cov_27_8643-gene_1-gene_21
268	2	14	VIRSorter_NODE_73_length_13326_cov_32_7667
273	2	2	VIRSorter_NODE_584_length_2047_cov_6_28731
279	2	4	VIRSorter_NODE_145_length_3740_cov_5_32105
279	2	4	VIRSorter_NODE_149_length_3665_cov_106_949
284	5	21	VIRSorter_NODE_5_length_23665_cov_17_1329-gene_7-gene_21
291	2	7	VIRSorter_NODE_27_length_10119_cov_5_7154
295	2	11	VIRSorter_NODE_65_length_8821_cov_18_8064
305	2	4	VIRSorter_NODE_128_length_1820_cov_78_7883
313	2	21	VIRSorter_NODE_52_length_17212_cov_34_9663
337	2	34	VIRSorter_NODE_3_length_29892_cov_9_25792
337	2	6	VIRSorter_NODE_82_length_4814_cov_5_86067
361	2	8	VIRSorter_NODE_263_length_2691_cov_13_2096
361	2	13	VIRSorter_NODE_68_length_8449_cov_22_8881
369	2	58	VIRSorter_NODE_19_length_39525_cov_32_3592
377	2	7	VIRSorter_NODE_120_length_5756_cov_25_9984
377	2	5	VIRSorter_NODE_204_length_3837_cov_16_7522
377	2	25	VIRSorter_NODE_8_length_24105_cov_6_16955
379	2	8	VIRSorter_NODE_90_length_4613_cov_133_497
381	2	4	VIRSorter_NODE_176_length_3104_cov_12_9719
381	5	13	VIRSorter_NODE_32_length_7568_cov_5_77546-gene_1-gene_10
507	2	4	VIRSorter_NODE_124_length_3562_cov_8_44534
512	2	6	VIRSorter_NODE_124_length_2790_cov_12_5072
525	2	2	VIRSorter_NODE_117_length_1414_cov_2_14361
578	2	11	VIRSorter_NODE_35_length_7465_cov_26_5693
578	2	4	VIRSorter_NODE_64_length_4896_cov_14_7757
591	2	9	VIRSorter_NODE_104_length_5070_cov_5_70439
602	2	11	VIRSorter_NODE_19_length_5848_cov_5_11281
605	5	22	VIRSorter_NODE_12_length_17149_cov_28_5845-gene_6-gene_20
605	2	11	VIRSorter_NODE_81_length_6357_cov_529_069
607	1	6	VIRSorter_NODE_175_length_2641_cov_28_383
607	2	9	VIRSorter_NODE_61_length_7174_cov_30_7896
608	5	18	VIRSorter_NODE_4_length_16310_cov_41_5562-gene_1-gene_13
608	2	6	VIRSorter_NODE_54_length_5845_cov_12_4922
626	2	10	VIRSorter_NODE_51_length_6528_cov_9_52643
629	5	37	VIRSorter_NODE_13_length_30370_cov_32_1569-gene_2-gene_26
629	5	32	VIRSorter_NODE_14_length_28241_cov_41_754-gene_21-gene_30
629	2	8	VIRSorter_NODE_58_length_11178_cov_31_1389
636	1	3	VIRSorter_NODE_138_length_2925_cov_4_10709
636	2	32	VIRSorter_NODE_11_length_33482_cov_133_232
636	2	35	VIRSorter_NODE_20_length_18552_cov_51_7691
658	2	4	VIRSorter_NODE_180_length_2584_cov_3_04388
659	2	4	VIRSorter_NODE_257_length_1789_cov_3_18458
659	2	42	VIRSorter_NODE_3_length_35112_cov_31_2864
665	2	5	VIRSorter_NODE_111_length_3755_cov_27_531
665	2	64	VIRSorter_NODE_3_length_40592_cov_91_2702
675	1	4	VIRSorter_NODE_369_length_1610_cov_25_4018
675	1	4	VIRSorter_NODE_95_length_4793_cov_16_0286
681	1	9	VIRSorter_NODE_29_length_6385_cov_49_2459
681	2	11	VIRSorter_NODE_16_length_7548_cov_392_234
681	2	40	VIRSorter_NODE_1_length_24280_cov_29_4516
682	1	4	VIRSorter_NODE_57_length_4287_cov_21_6969
682	2	2	VIRSorter_NODE_61_length_4194_cov_14_4282
682	2	5	VIRSorter_NODE_86_length_3584_cov_26_4973
684	1	8	VIRSorter_NODE_14_length_4584_cov_5_31773
693	2	6	VIRSorter_NODE_131_length_3319_cov_3_42813
693	2	2	VIRSorter_NODE_247_length_2045_cov_5_8374
695	2	5	VIRSorter_NODE_32_length_6429_cov_31_5786
708	2	5	VIRSorter_NODE_132_length_3621_cov_5_19103
708	2	2	VIRSorter_NODE_372_length_1598_cov_7_42604
711	2	9	VIRSorter_NODE_145_length_3602_cov_9_84993
722	2	9	VIRSorter_NODE_128_length_6097_cov_9_72475
725	2	7	VIRSorter_NODE_250_length_3471_cov_16_3595
742	1	10	VIRSorter_NODE_34_length_7810_cov_444_219
745	2	4	VIRSorter_NODE_217_length_2845_cov_5_27565
747	2	4	VIRSorter_NODE_183_length_2277_cov_3_135
749	2	10	VIRSorter_NODE_51_length_5985_cov_21_6019
749	2	8	VIRSorter_NODE_52_length_5948_cov_4_80276
755	2	6	VIRSorter_NODE_123_length_3452_cov_5_66133
762	2	8	VIRSorter_NODE_58_length_5322_cov_8_16816
764	2	2	VIRSorter_NODE_89_length_3090_cov_11_3873
775	5	32	VIRSorter_NODE_1600_length_22180_cov_83_1847-gene_8-gene_23
780	2	35	VIRSorter_NODE_2064_length_22212_cov_1728_94
782	2	56	VIRSorter_NODE_179_length_38927_cov_111_7
785	5	57	VIRSorter_NODE_1317_length_55981_cov_961_596-gene_6-gene_50
788	5	22	VIRSorter_NODE_449_length_16563_cov_54_7473-gene_3-gene_19
791	2	8	VIRSorter_NODE_1230_length_3892_cov_6_94657
792	2	121	VIRSorter_NODE_608_length_85050_cov_2546_82
795	2	9	VIRSorter_NODE_313_length_7027_cov_8_52481
797	2	43	VIRSorter_NODE_247_length_39701_cov_212_574
800	2	7	VIRSorter_NODE_1819_length_2525_cov_9_49474
801	2	7	VIRSorter_NODE_1407_length_4845_cov_53_5687
801	2	15	VIRSorter_NODE_797_length_8261_cov_160_202
810	2	8	VIRSorter_NODE_415_length_7463_cov_8_36825
823	5	30	VIRSorter_NODE_1234_length_23856_cov_303_605-gene_13-gene_28
824	2	5	VIRSorter_NODE_2371_length_5681_cov_7_38429
830	2	4	VIRSorter_NODE_660_length_3351_cov_4_36438
836	5	346	VIRSorter_NODE_701_length_360957_cov_175_501-gene_95-gene_154
847	1	10	VIRSorter_NODE_1624_length_5542_cov_7_77693
883	5	64	VIRSorter_NODE_9_length_69345_cov_63_2664-gene_27-gene_64
909	2	4	VIRSorter_NODE_622_length_5066_cov_5_93015
914	5	27	VIRSorter_NODE_453_length_17628_cov_15_373-gene_1-gene_19
918	2	14	VIRSorter_NODE_624_length_12016_cov_18_7835
931	5	145	VIRSorter_NODE_30_length_158375_cov_409_252-gene_9-gene_117
939	5	187	VIRSorter_NODE_136_length_222826_cov_64_0817-gene_154-gene_187
1066	2	9	VIRSorter_NODE_29_length_8566_cov_25_9979
1142	2	8	VIRSorter_NODE_24754_length_8837_cov_36_0113
1169	2	9	VIRSorter_NODE_23824_length_12632_cov_23_6218
1171	2	13	VIRSorter_NODE_13821_length_11828_cov_125_038
1171	2	11	VIRSorter_NODE_2201_length_11653_cov_13_9415
1171	2	18	VIRSorter_NODE_6866_length_12685_cov_35_8479
1188	2	4	VIRSorter_NODE_90_length_1615_cov_21_1188
1195	2	2	VIRSorter_NODE_140_length_1849_cov_26_5734
1199	5	25	VIRSorter_NODE_24_length_24269_cov_12_1888-gene_3-gene_15
1200	5	24	VIRSorter_NODE_12_length_19406_cov_52_3565-gene_7-gene_21
1207	5	36	VIRSorter_NODE_16_length_30211_cov_94_7645-gene_3-gene_26
1216	5	25	VIRSorter_NODE_21_length_23238_cov_17_5628-gene_1-gene_18
1218	2	3	VIRSorter_NODE_122_length_5435_cov_6_07764
1218	2	4	VIRSorter_NODE_208_length_2620_cov_6_16018
1218	2	19	VIRSorter_NODE_53_length_11810_cov_43_919
1218	2	6	VIRSorter_NODE_95_length_6755_cov_7_58745
1219	1	3	VIRSorter_NODE_89_length_1264_cov_2_71693
1345	2	13	VIRSorter_NODE_13_length_8741_cov_75_4081
1354	2	6	VIRSorter_NODE_53_length_3450_cov_171_993
1365	5	19	VIRSorter_NODE_31_length_26412_cov_35_6296-gene_10-gene_19
1368	4	50	VIRSorter_NODE_3_length_42695_cov_123_196-gene_17-gene_35
1368	5	74	VIRSorter_NODE_1_length_73975_cov_46_4765-gene_49-gene_74
1368	2	22	VIRSorter_NODE_13_length_20999_cov_54_4957
1368	2	4	VIRSorter_NODE_148_length_4051_cov_278_343
1371	5	41	VIRSorter_NODE_11_length_37756_cov_92_1589-gene_22-gene_35
1373	2	28	VIRSorter_NODE_7_length_17036_cov_40_3392
1378	2	4	VIRSorter_NODE_130_length_1962_cov_8_43767
1378	2	7	VIRSorter_NODE_37_length_6247_cov_5_31005
1380	2	5	VIRSorter_NODE_129_length_2576_cov_35_1096
1383	2	16	VIRSorter_NODE_60_length_9924_cov_17_3871
1390	1	4	VIRSorter_NODE_151_length_6383_cov_29_8059
1390	2	6	VIRSorter_NODE_155_length_6142_cov_10_3095
1399	2	2	VIRSorter_NODE_328_length_1319_cov_8_65217
1406	2	8	VIRSorter_NODE_128_length_7618_cov_37_032
1407	2	5	VIRSorter_NODE_124_length_4035_cov_4_97398
1407	2	6	VIRSorter_NODE_145_length_3434_cov_419_757
1418	2	9	VIRSorter_NODE_13_length_12840_cov_11_8928
1423	2	2	VIRSorter_NODE_178_length_1261_cov_14_4071
1425	2	2	VIRSorter_NODE_282_length_1960_cov_6_88688
1426	1	5	VIRSorter_NODE_20_length_4882_cov_494_647
1426	1	4	VIRSorter_NODE_57_length_2801_cov_1693_29
1443	2	4	VIRSorter_NODE_6085_length_3153_cov_8_36314
1452	2	4	VIRSorter_NODE_291_length_4545_cov_9_79443
1467	2	9	VIRSorter_NODE_172_length_5632_cov_15_4847
1467	2	7	VIRSorter_NODE_3287_length_4582_cov_401_184
1475	2	50	VIRSorter_NODE_1143_length_33992_cov_3673_8
1502	5	32	VIRSorter_NODE_2307_length_44563_cov_53_3024-gene_5-gene_21
1502	2	19	VIRSorter_NODE_1089_length_16327_cov_54_44
1508	2	31	VIRSorter_NODE_370_length_23640_cov_1317_72
1547	1	12	VIRSorter_NODE_138_length_8173_cov_6_62525
1547	2	7	VIRSorter_NODE_167_length_6093_cov_9_2515
1547	2	8	VIRSorter_NODE_188_length_5633_cov_14_3162
1555	2	10	VIRSorter_NODE_82_length_6853_cov_891_634
1571	4	13	VIRSorter_NODE_34_length_22171_cov_54_4513-gene_4-gene_13
1571	5	20	VIRSorter_NODE_27_length_24574_cov_35_2019-gene_8-gene_20
1573	2	7	VIRSorter_NODE_114_length_4127_cov_230_969
1589	2	10	VIRSorter_NODE_50_length_10495_cov_47_8715
1615	2	5	VIRSorter_NODE_10_length_6558_cov_6_28653
1618	2	4	VIRSorter_NODE_116_length_1616_cov_4044_9
1618	2	9	VIRSorter_NODE_15_length_7367_cov_138_204
1618	2	36	VIRSorter_NODE_1_length_61555_cov_300_517
1618	2	7	VIRSorter_NODE_26_length_5312_cov_37_0419
1618	2	48	VIRSorter_NODE_2_length_36396_cov_290_499
1618	2	41	VIRSorter_NODE_3_length_23605_cov_726_477
1623	2	7	VIRSorter_NODE_57_length_3515_cov_3_88598
1627	2	7	VIRSorter_NODE_122_length_4499_cov_6_63546
1653	2	7	VIRSorter_NODE_147_length_6131_cov_27_6477
1653	2	4	VIRSorter_NODE_207_length_4303_cov_13_1474
1655	1	2	VIRSorter_NODE_55_length_2173_cov_6_80344
1661	2	7	VIRSorter_NODE_30_length_14292_cov_17_1591
1662	5	21	VIRSorter_NODE_15_length_22451_cov_36_3557-gene_6-gene_18
1665	2	7	VIRSorter_NODE_22_length_4592_cov_4_42436
1667	2	7	VIRSorter_NODE_162_length_6563_cov_323_807
1677	5	55	VIRSorter_NODE_2_length_59677_cov_52_3092-gene_18-gene_49
1694	2	13	VIRSorter_NODE_30_length_10889_cov_285_706
1736	2	2	VIRSorter_NODE_255_length_1844_cov_285_507
1737	2	2	VIRSorter_NODE_383_length_1235_cov_184_096
1740	2	2	VIRSorter_NODE_94_length_4263_cov_4_52532
1767	1	7	VIRSorter_NODE_59_length_6187_cov_7_15188
1789	2	3	VIRSorter_NODE_22_length_6060_cov_165_703
1795	5	23	VIRSorter_NODE_20_length_18516_cov_44_2271-gene_1-gene_13
1795	5	31	VIRSorter_NODE_4_length_36480_cov_55_6661-gene_7-gene_23
1799	1	12	VIRSorter_NODE_8_length_10297_cov_22_6774
1800	2	6	VIRSorter_NODE_47_length_3081_cov_5_81891
1815	2	12	VIRSorter_NODE_3_length_10141_cov_15_3391
1827	2	7	VIRSorter_NODE_294_length_2626_cov_5665_93
1829	2	7	VIRSorter_NODE_1574_length_5419_cov_14_8745
1829	5	66	VIRSorter_NODE_1801_length_53410_cov_348_171-gene_37-gene_59
1845	1	3	VIRSorter_NODE_1113_length_1348_cov_3_24826
1845	2	6	VIRSorter_NODE_1775_length_4321_cov_3_76254
1845	4	20	VIRSorter_NODE_924_length_18842_cov_158_804-gene_10-gene_19
1855	2	7	VIRSorter_NODE_1275_length_2044_cov_5_53746
1855	2	8	VIRSorter_NODE_44_length_7156_cov_8_6378
1858	2	10	VIRSorter_NODE_1885_length_7724_cov_16_6846
1862	2	28	VIRSorter_NODE_1060_length_19127_cov_22_5112
1864	2	22	VIRSorter_NODE_399_length_11421_cov_27_2427
1867	2	12	VIRSorter_NODE_728_length_6668_cov_25_427
1868	4	30	VIRSorter_NODE_1492_length_24327_cov_265_239-gene_4-gene_22
2114	2	3	VIRSorter_NODE_41_length_4714_cov_182_311
2114	2	5	VIRSorter_NODE_50_length_4478_cov_190_072
2114	2	3	VIRSorter_NODE_53_length_4444_cov_190_969
2116	2	16	VIRSorter_NODE_21_length_15509_cov_16_0226-circular
2120	5	13	VIRSorter_NODE_112_length_9165_cov_24_4449-gene_4-gene_13
2120	5	27	VIRSorter_NODE_66_length_26477_cov_34_5277-circular-gene_8-gene_23
2120	5	24	VIRSorter_NODE_88_length_15887_cov_41_7784-gene_5-gene_22
2120	1	25	VIRSorter_NODE_73_length_22839_cov_18_899
2120	2	34	VIRSorter_NODE_63_length_26884_cov_17_9588
2123	5	23	VIRSorter_NODE_38_length_16170_cov_41_1133-gene_5-gene_20
2123	5	14	VIRSorter_NODE_87_length_8682_cov_71_5316-gene_5-gene_14
2123	1	9	VIRSorter_NODE_117_length_6157_cov_44_2406
2123	1	7	VIRSorter_NODE_138_length_4793_cov_69_652
2123	1	5	VIRSorter_NODE_161_length_3954_cov_229_049
2123	1	4	VIRSorter_NODE_253_length_2011_cov_74_9085
2123	1	20	VIRSorter_NODE_35_length_16973_cov_56_5806
2123	2	12	VIRSorter_NODE_85_length_8893_cov_104_136
2126	2	5	VIRSorter_NODE_123_length_5570_cov_10_8301
2128	2	5	VIRSorter_NODE_319_length_1720_cov_10_7596
2129	1	8	VIRSorter_NODE_76_length_3420_cov_58_7439
2129	2	11	VIRSorter_NODE_25_length_8840_cov_6_65674
2129	2	13	VIRSorter_NODE_30_length_8059_cov_7_57379
2130	2	14	VIRSorter_NODE_15_length_10397_cov_22_911
2131	5	53	VIRSorter_NODE_4_length_39066_cov_304_99-gene_11-gene_50
2142	2	13	VIRSorter_NODE_121_length_6944_cov_55_7996
2142	2	4	VIRSorter_NODE_835_length_1063_cov_13_9057
2149	2	54	VIRSorter_NODE_7_length_50039_cov_32_9266
2149	2	18	VIRSorter_NODE_92_length_10346_cov_25_8639
2158	2	6	VIRSorter_NODE_195_length_5533_cov_25_0532
2158	2	2	VIRSorter_NODE_346_length_2667_cov_4_93359
2160	2	4	VIRSorter_NODE_284_length_3271_cov_144_109
2164	1	4	VIRSorter_NODE_60_length_9239_cov_10_0808
2172	2	2	VIRSorter_NODE_137_length_1814_cov_24_0812
2173	2	2	VIRSorter_NODE_206_length_4370_cov_4_15024
2173	2	2	VIRSorter_NODE_379_length_1792_cov_142_072-circular
2173	2	2	VIRSorter_NODE_544_length_1057_cov_22_5367
2174	2	5	VIRSorter_NODE_119_length_8547_cov_41_1202
2178	2	5	VIRSorter_NODE_167_length_3027_cov_17_6783
2187	1	6	VIRSorter_NODE_33_length_7751_cov_7_50052
2187	2	3	VIRSorter_NODE_224_length_1361_cov_4_14097
2191	1	16	VIRSorter_NODE_2_length_13158_cov_57_4056
2191	2	10	VIRSorter_NODE_30_length_6545_cov_81_4729
2191	2	7	VIRSorter_NODE_51_length_4279_cov_187_08
2193	2	44	VIRSorter_NODE_12_length_36752_cov_23_3043
2193	2	2	VIRSorter_NODE_536_length_1265_cov_59_0497
2195	2	25	VIRSorter_NODE_10_length_23512_cov_79_6318
2195	2	28	VIRSorter_NODE_19_length_20147_cov_65_1165
2197	2	3	VIRSorter_NODE_407_length_1887_cov_10_8669
2199	2	2	VIRSorter_NODE_568_length_1106_cov_2_3965
2201	5	13	VIRSorter_NODE_110_length_9165_cov_22_6401-gene_4-gene_13
2201	5	29	VIRSorter_NODE_73_length_22791_cov_27_1565-gene_7-gene_29
2201	5	26	VIRSorter_NODE_82_length_18894_cov_19_6256-gene_2-gene_21
2201	5	17	VIRSorter_NODE_98_length_12377_cov_23_0028-gene_5-gene_17
2201	1	27	VIRSorter_NODE_62_length_26803_cov_19_2925
2201	2	30	VIRSorter_NODE_74_length_22482_cov_19_537
2205	2	8	VIRSorter_NODE_106_length_7358_cov_52_7623
2205	2	5	VIRSorter_NODE_239_length_3627_cov_3_53211
2243	2	8	VIRSorter_NODE_9_length_4354_cov_30_0615
2249	1	5	VIRSorter_NODE_34_length_1628_cov_65_5609
2249	2	4	VIRSorter_NODE_11_length_3093_cov_217_754
2249	2	7	VIRSorter_NODE_8_length_4117_cov_115_143
2250	2	6	VIRSorter_NODE_191_length_4431_cov_10_6384
2250	2	2	VIRSorter_NODE_715_length_1046_cov_3_87822
2254	2	5	VIRSorter_NODE_122_length_2719_cov_32_2248
2256	2	2	VIRSorter_NODE_287_length_1231_cov_114_951
2258	5	13	VIRSorter_NODE_25_length_13150_cov_57_4538-gene_3-gene_12
2260	2	2	VIRSorter_NODE_116_length_2611_cov_100_021
2260	2	2	VIRSorter_NODE_117_length_2611_cov_101_481
2260	2	2	VIRSorter_NODE_119_length_2601_cov_100_365
2260	2	2	VIRSorter_NODE_138_length_2452_cov_101_659
2260	2	2	VIRSorter_NODE_191_length_2136_cov_104_017
2262	2	57	VIRSorter_NODE_1_length_44703_cov_333_9
2267	2	2	VIRSorter_NODE_440_length_1491_cov_4_686
2267	2	20	VIRSorter_NODE_56_length_13207_cov_26_9761
2267	2	9	VIRSorter_NODE_96_length_8896_cov_7_58261
2272	2	4	VIRSorter_NODE_264_length_3528_cov_50_3283
2285	2	38	VIRSorter_NODE_11_length_28392_cov_37_7629
2286	5	34	VIRSorter_NODE_23_length_27544_cov_27_0526-gene_1-gene_15
2288	2	5	VIRSorter_NODE_182_length_3993_cov_86_0013
2289	2	4	VIRSorter_NODE_690_length_1205_cov_2_83688
2296	4	47	VIRSorter_NODE_4_length_40318_cov_63_5038-gene_12-gene_30
2298	2	2	VIRSorter_NODE_90_length_3481_cov_8_75676
2301	1	9	VIRSorter_NODE_25_length_7815_cov_6_68093
2302	2	19	VIRSorter_NODE_21_length_10883_cov_7_8524
2302	2	2	VIRSorter_NODE_465_length_1949_cov_45_4808
2312	5	13	VIRSorter_NODE_128_length_9165_cov_31_616-gene_4-gene_13
2312	5	68	VIRSorter_NODE_14_length_63113_cov_17_2107-gene_1-gene_14
2312	1	22	VIRSorter_NODE_83_length_20562_cov_17_5778
2312	2	15	VIRSorter_NODE_131_length_8698_cov_42_0785
2312	2	10	VIRSorter_NODE_136_length_7854_cov_43_6584
2312	2	27	VIRSorter_NODE_89_length_17446_cov_43_7058
2316	2	19	VIRSorter_NODE_18_length_22170_cov_51_4329
2320	2	8	VIRSorter_NODE_20_length_8625_cov_31_5969
2321	2	7	VIRSorter_NODE_50_length_2948_cov_199_851
2326	5	17	VIRSorter_NODE_36_length_10124_cov_35_1272-gene_5-gene_17
2329	2	7	VIRSorter_NODE_66_length_5604_cov_8_63705
2329	2	7	VIRSorter_NODE_82_length_4976_cov_4_94836
2331	5	14	VIRSorter_NODE_23_length_12060_cov_91_2326-gene_1-gene_10
2335	5	30	VIRSorter_NODE_14_length_17365_cov_13_4296-gene_3-gene_24
2335	1	5	VIRSorter_NODE_60_length_5451_cov_12_3262
2339	2	4	VIRSorter_NODE_20_length_4726_cov_10_2936
2344	2	7	VIRSorter_NODE_52_length_5443_cov_54_3955
2347	2	2	VIRSorter_NODE_637_length_1281_cov_2_65116
2347	2	11	VIRSorter_NODE_81_length_8291_cov_30_9962
2348	5	65	VIRSorter_NODE_4_length_53595_cov_30_7671-gene_13-gene_62
2348	2	4	VIRSorter_NODE_175_length_2415_cov_10_7754
2351	2	6	VIRSorter_NODE_87_length_6124_cov_5_26112
2352	2	15	VIRSorter_NODE_22_length_13543_cov_3_8514
2358	1	11	VIRSorter_NODE_62_length_5478_cov_68_9937
2358	5	103	VIRSorter_NODE_1_length_75800_cov_93_6285-gene_44-gene_103
2359	2	7	VIRSorter_NODE_35_length_5054_cov_206_013
2360	1	5	VIRSorter_NODE_76_length_5385_cov_4_75603
2360	2	6	VIRSorter_NODE_122_length_3828_cov_29_18
2360	2	12	VIRSorter_NODE_58_length_6339_cov_25_3286
2363	2	5	VIRSorter_NODE_107_length_3855_cov_4_24669
2366	2	4	VIRSorter_NODE_103_length_3528_cov_4_86613
2370	2	18	VIRSorter_NODE_64_length_14542_cov_58_3571
2374	5	14	VIRSorter_NODE_31_length_11521_cov_5_03189-gene_2-gene_12
2381	1	18	VIRSorter_NODE_36_length_13493_cov_21_5268
2381	2	6	VIRSorter_NODE_266_length_4095_cov_6_43579
2381	2	6	VIRSorter_NODE_294_length_3667_cov_594_055
2384	1	28	VIRSorter_NODE_22_length_25495_cov_12_0614
2384	2	5	VIRSorter_NODE_372_length_1845_cov_12_9069
2390	1	5	VIRSorter_NODE_290_length_3164_cov_87_6793
2390	1	4	VIRSorter_NODE_351_length_2607_cov_103_45
2390	2	7	VIRSorter_NODE_172_length_4839_cov_98_4639
2390	2	9	VIRSorter_NODE_38_length_10689_cov_94_3863
2390	2	24	VIRSorter_NODE_39_length_10558_cov_62_6118
2393	1	27	VIRSorter_NODE_70_length_26322_cov_21_0531
2393	5	13	VIRSorter_NODE_112_length_9164_cov_19_1058-gene_4-gene_13
2393	5	53	VIRSorter_NODE_38_length_45664_cov_21_242-gene_1-gene_30
2393	5	40	VIRSorter_NODE_41_length_43979_cov_23_1744-gene_29-gene_40
2393	5	37	VIRSorter_NODE_65_length_28527_cov_21_4643-gene_11-gene_30
2395	2	5	VIRSorter_NODE_51_length_3329_cov_10_6728
2405	2	7	VIRSorter_NODE_86_length_5089_cov_133_141
2407	2	37	VIRSorter_NODE_25_length_23505_cov_41_6821
2408	4	35	VIRSorter_NODE_4_length_26894_cov_41_3494-gene_2-gene_16
2417	2	3	VIRSorter_NODE_39_length_4486_cov_4_33613
2418	2	8	VIRSorter_NODE_71_length_8687_cov_104_736
2418	2	8	VIRSorter_NODE_86_length_7087_cov_5_57275
2419	2	7	VIRSorter_NODE_93_length_4189_cov_9_16877
2426	5	70	VIRSorter_NODE_3_length_65748_cov_18_0093-gene_28-gene_61
2428	1	8	VIRSorter_NODE_10_length_5304_cov_3_70614
2429	5	59	VIRSorter_NODE_2_length_44807_cov_27_3552-gene_30-gene_58
2435	1	6	VIRSorter_NODE_45_length_3652_cov_18_0162
2435	2	5	VIRSorter_NODE_47_length_3466_cov_2_7188
2437	2	10	VIRSorter_NODE_104_length_5342_cov_20_4524
2445	2	17	VIRSorter_NODE_26_length_13247_cov_17_5645
2448	1	7	VIRSorter_NODE_24_length_4164_cov_7_34867
2450	5	58	VIRSorter_NODE_4_length_61657_cov_53_0888-gene_15-gene_27
2459	5	26	VIRSorter_NODE_29_length_24933_cov_43_1359-gene_1-gene_11
2462	2	7	VIRSorter_NODE_104_length_2449_cov_123_106
2462	2	3	VIRSorter_NODE_62_length_3978_cov_252_894
2500	2	9	VIRSorter_NODE_93_length_4808_cov_204_73
2511	2	3	VIRSorter_NODE_184_length_1848_cov_10_5647
2529	2	5	VIRSorter_NODE_72_length_3925_cov_13_2141
2542	5	15	VIRSorter_NODE_42_length_14634_cov_12_3028-gene_1-gene_11
2543	2	28	VIRSorter_NODE_15_length_23737_cov_24_403
2544	4	27	VIRSorter_NODE_2_length_22072_cov_14_5766-gene_18-gene_27
2544	1	5	VIRSorter_NODE_42_length_3400_cov_9_40265
2548	4	35	VIRSorter_NODE_5_length_29057_cov_33_4282-gene_6-gene_24
2550	2	15	VIRSorter_NODE_21_length_14452_cov_25_8122
2552	2	9	VIRSorter_NODE_35_length_13833_cov_72_3712
2552	2	8	VIRSorter_NODE_85_length_5553_cov_179_377
2553	2	7	VIRSorter_NODE_51_length_2919_cov_340_323
2553	2	16	VIRSorter_NODE_6_length_9257_cov_194_231
2555	2	3	VIRSorter_NODE_137_length_1228_cov_25_5647
2555	2	5	VIRSorter_NODE_32_length_3053_cov_10_3303
2556	2	8	VIRSorter_NODE_49_length_5546_cov_274_582
2560	2	5	VIRSorter_NODE_64_length_3948_cov_11_7375
2563	2	5	VIRSorter_NODE_123_length_3506_cov_175_79
2563	2	7	VIRSorter_NODE_86_length_4771_cov_329_765
2567	5	28	VIRSorter_NODE_25_length_16621_cov_9_62494-gene_3-gene_23
2569	5	14	VIRSorter_NODE_47_length_14226_cov_12_3989-gene_4-gene_14
2569	2	8	VIRSorter_NODE_108_length_7048_cov_178_499
2575	2	7	VIRSorter_NODE_60_length_4626_cov_112_219
2576	2	50	VIRSorter_NODE_2_length_43125_cov_202_788
2576	2	4	VIRSorter_NODE_84_length_3653_cov_5_83445
2579	5	57	VIRSorter_NODE_1_length_57327_cov_22_4599-gene_45-gene_57
2586	2	10	VIRSorter_NODE_25_length_10526_cov_17_4974
2587	2	8	VIRSorter_NODE_101_length_7285_cov_10_5961
