## Supplementary Table8 for "Extensive single-cell genomics reveals bacterial diversity and diverse phage host ranges in the area in and around the Red Sea"

### Sheet: Sheet1
Sample ID	SEQUENCE	START	END	GENE	COVERAGE	COVERAGE_MAP	GAPS	%COVERAGE	%IDENTITY	ACCESSION	PRODUCT
2120	NODE_136_length_4864_cov_291.819	3911	4409	IncFIC(FII)_1	1-499/499	===============	0/0	100	99.8	AP001918	IncFIC(FII)_1__AP001918
2195	NODE_127_length_3895_cov_40.8379	2869	3367	IncFIC(FII)_1	1-499/499	===============	0/0	100	99.8	AP001918	IncFIC(FII)_1__AP001918
2201	NODE_120_length_7167_cov_301.568	2759	3257	IncFIC(FII)_1	1-499/499	===============	0/0	100	99.8	AP001918	IncFIC(FII)_1__AP001918
2251	NODE_130_length_1166_cov_113.92	655	1153	IncFIC(FII)_1	1-499/499	===============	0/0	100	99.8	AP001918	IncFIC(FII)_1__AP001918
2260	NODE_526_length_1216_cov_39.6172	146	533	IncFIA_1	1-388/388	===============	0/0	100	100	AP001918	IncFIA_1__AP001918
2295	NODE_8_length_6218_cov_203.49	2387	2774	IncFIA_1	1-388/388	===============	0/0	100	100	AP001918	IncFIA_1__AP001918
2298	NODE_223_length_2143_cov_58.2159	1414	1912	IncFIC(FII)_1	1-499/499	===============	0/0	100	99.8	AP001918	IncFIC(FII)_1__AP001918
2312	NODE_175_length_3972_cov_67.1196	143	530	IncFIA_1	1-388/388	===============	0/0	100	100	AP001918	IncFIA_1__AP001918
2335	NODE_12_length_19302_cov_97.9001	3486	3873	IncFIA_1	1-388/388	===============	0/0	100	100	AP001918	IncFIA_1__AP001918
2335	NODE_12_length_19302_cov_97.9001	17770	18268	IncFIC(FII)_1	1-499/499	===============	0/0	100	99.8	AP001918	IncFIC(FII)_1__AP001918
2340	NODE_26_length_5438_cov_12.1046	1725	2112	IncFIA_1	1-388/388	===============	0/0	100	100	AP001918	IncFIA_1__AP001918
2359	NODE_7_length_11784_cov_129.766	8373	8871	IncFIC(FII)_1	1-499/499	===============	0/0	100	99.8	AP001918	IncFIC(FII)_1__AP001918
2379	NODE_172_length_8124_cov_14.4131	157	655	IncFIC(FII)_1	1-499/499	===============	0/0	100	99.8	AP001918	IncFIC(FII)_1__AP001918
2393	NODE_126_length_5264_cov_321.21	1113	1611	IncFIC(FII)_1	1-499/499	===============	0/0	100	99.8	AP001918	IncFIC(FII)_1__AP001918
2393	NODE_176_length_1505_cov_181.941	909	1296	IncFIA_1	1-388/388	===============	0/0	100	100	AP001918	IncFIA_1__AP001918
2542	NODE_206_length_2093_cov_3.02331	166	664	IncFIC(FII)_1	1-499/499	===============	0/0	100	99.8	AP001918	IncFIC(FII)_1__AP001918
2542	NODE_38_length_15347_cov_13.5965	11422	11809	IncFIA_1	1-388/388	===============	0/0	100	100	AP001918	IncFIA_1__AP001918
2197	NODE_195_length_3198_cov_6.69241	848	1429	IncP(Beta)_1_Beta	1-582/582	========/======	43498	99.83	99.14	U67194	IncP(Beta)_1_Beta_U67194
2308	NODE_105_length_1227_cov_15.2163	792	1227	IncFIC(FII)_1	64-499/499	.==============	0/0	87.37	99.77	AP001918	IncFIC(FII)_1__AP001918
2390	NODE_717_length_1245_cov_102.618	1	428	IncFIC(FII)_1	72-499/499	..=============	0/0	85.77	99.77	AP001918	IncFIC(FII)_1__AP001918
2120	NODE_179_length_1760_cov_122.842	1	300	IncFIA_1	89-388/388	...============	0/0	77.32	100	AP001918	IncFIA_1__AP001918
2331	NODE_83_length_3797_cov_3.67473	72	312	IncFIA_1	148-388/388	.....==========	0/0	62.11	100	AP001918	IncFIA_1__AP001918
2298	NODE_213_length_2208_cov_35.1915	364	602	IncFIA_1	150-388/388	.....==========	0/0	61.6	100	AP001918	IncFIA_1__AP001918
2356	NODE_184_length_3103_cov_4.25942	107	319	IncFIC(FII)_1	1-213/499	=======........	0/0	42.69	98.12	AP001918	IncFIC(FII)_1__AP001918
2390	NODE_41_length_10065_cov_64.2721	9918	10065	IncFIC(FII)_1	1-148/499	=====..........	0/0	29.66	99.32	AP001918	IncFIC(FII)_1__AP001918
2312	NODE_238_length_1755_cov_140.039	1623	1755	IncFIC(FII)_1	367-499/499	...........====	0/0	26.65	100	AP001918	IncFIC(FII)_1__AP001918
2120	NODE_188_length_1539_cov_145.715	1443	1539	IncFIA_1	1-97/388	====...........	0/0	25	100	AP001918	IncFIA_1__AP001918
2201	NODE_194_length_1408_cov_121.567	1	74	IncFIA_1	315-388/388	............===	0/0	19.07	100	AP001918	IncFIA_1__AP001918
